# Mosaic accumulation of somatic genetic variation and estimates of age in the long-lived reef-building coral *Acropora palmata*

**DOI:** 10.1101/2025.04.11.641527

**Authors:** Trinity Conn, Jessie Renton, Valerie F. Chamberland, Zoe Dellaert, Thorsten B.H. Reusch, Benjamin Werner, Iliana B. Baums

**Affiliations:** Department of Biology, The Pennsylvania State University, University Park, PA; Conservation Research Department, John G. Shedd Aquarium, Chicago, IL, USA; Barts Cancer Institute, Queen Mary, University of London; SECORE International, Miami, 33145, FL; CARMABI Foundation, Piscaderabaai z/n, Willemstad, Curaçao; Department of Freshwater and Marine Ecology, Institute for Biodiversity and Ecosystem Dynamics, University of Amsterdam, Science Park, Amsterdam 1098 XH, The Netherlands; GEOMAR Helmholtz-Centre for Ocean Research Kiel, Wischhofstr. 1-3, 24148 Kiel, Germany; Helmholtz-Institute for Functional Marine Biodiversity at the University of Oldenburg [HIFMB], Im Technologiepark 5, 26129 Oldenburg, Germany; Alfred Wegener Institute, Helmholtz-Centre for Polar and Marine Research [AWI], Am Handelshafen Bremerhaven, Germany; Institute for Chemistry and Biology of the Marine Environment (ICBM), School of Mathematics and Science, Carl von Ossietzky Universität Oldenburg, Ammerländer Heerstraße 114-118, 26129 Oldenburg, Germany

**Keywords:** Somatic Mutations, Corals, Adaptation, Age, Allele Frequency

## Abstract

Somatic genetic variation (SOGV), accumulating during an organism’s lifetime, was traditionally viewed as detrimental rather than adaptive due to links with cancer and senescence. However, in modular organisms like corals, deleterious mutations can be purged at the cellular or polyp level, while adaptive mutations may rise in frequency as polyps create genetically distinct modules. Quantifying the somatic genetic landscape in corals is necessary to understand the role these mutations may have in coral and clonal animal development and evolution. Here, we catalog somatic genetic variation in eight *Acropora palmata* colonies from Curaçao. Whole genomes were sequenced (70-100x depth), documenting mutation variant allele frequency shifts as genets aged. Large numbers of SOGVs were observed in six- to ten-year-old colonies, and inferred mutation rates were used to age a genet of uncertain age to almost a century old. Although mutations were not fixed at the polyp or branch levels, i.e. they always displayed frequencies <0.5 as expected at mutating homozygous sites, their allele frequencies followed a power-law distribution, similar to aging human tissues. No signs of positive selection were found; instead SOGVs in the colony of uncertain age were under purifying selection. In one colony, mutations in 28 samples from along a branch were analyzed using a SNP microarray. Contrary to expectations, genetic and physical distances were unrelated. This observation together with the observed lack of fixation may be explained by a large stem cell population, the de-differentiation or dormancy of stem cells, the contribution of strong purifying selection, or a combination of the previously mentioned. Our findings provide a neutral framework against which to test for module-level selection of genetic variation in corals, explore the relationship between physical and genetic distance within a colony, and apply a somatic genetic clock to colonies of *Acropora palmata.* This work provides necessary fundamental insights into the landscape of somatic mutations in reef-building coral, highlighting the importance of studying these mutations as they may contribute to genetic diversity and adaptability in colonial animals.
