## Supplementary Tables S1-5 for "Mosaic accumulation of somatic genetic variation and estimates of age in the long-lived reef-building coral *Acropora palmata*"

### Sheet: Table S1
Tag	baumslab_id	Colony	Sequencing Depth	SD	Age/Estimated Age
132-2	18550	Marriott-132	106.321	213.775	6
132-3	18552	Marriott-132	101.191	218.98	6
132-4	18554	Marriott-132	106.111	226.41	6
132-5	18557	Marriott-132	96.616	226.013	6
145-1	18549	Marriott-145	108.513	108.522	6
145-2	18551	Marriott-145	111.473	202.599	6
145-3	18553	Marriott-145	94.444	192.169	6
145-4	18555	Marriott-145	96.949	179.514	6
145-5	18558	Marriott-145	106.675	192.004	6
148-1	18600	Marriott-148	96.772	141.395	6
148-2	18602	Marriott-148	95.595	139.974	6
148-3	18603	Marriott-148	95.801	146.505	6
148-4	18605	Marriott-148	95.259	141.139	6
148-5	18606	Marriott-148	96.312	155.13	6
37-1	18559	SeaAquarium-37	94.934	170.395	10
37-2	18560	SeaAquarium-37	97.294	174.613	10
37-3	18566	SeaAquarium-37	110.651	188.302	10
37-4	18567	SeaAquarium-37	97.953	166.458	10
18-1	18569	SeaAquarium-18	95.679	175.519	10
18-2	18574	SeaAquarium-18	93.018	170.473	10
18-3	18578	SeaAquarium-18	89.981	158.25	10
18-4	18581	SeaAquarium-18	93.21	179.343	10
18-5	18583	SeaAquarium-18	101.005	178.056	10
15-1	18561	SeaAquarium-15	110.49	182.809	10
15-2	18563	SeaAquarium-15	102.959	184.522	10
15-3	18573	SeaAquarium-15	95.862	170.499	10
15-4	18576	SeaAquarium-15	93.183	159.07	10
15-5	18582	SeaAquarium-15	109.626	176.175	10
19-1b	16620	SeaAquarium-19	63.463	123.535	8
19-1c	16621	SeaAquarium-19	128.599	198.686	8
19-1d	16622	SeaAquarium-19	122.515	184.864	8
19-2a	16623	SeaAquarium-19	129.826	188.889	8
19-2b	16624	SeaAquarium-19	97.032	162.915	8
19-2c	16625	SeaAquarium-19	47.567	80.456	8
19-3b	16627	SeaAquarium-19	167.882	211.083	8
19-3c	16628	SeaAquarium-19	93.417	155.978	8
19-4b	16630	SeaAquarium-19	95.737	154.676	8
19-4c	16631	SeaAquarium-19	99.239	157.06	8
5838	5838	P2194	100.996	145.563	>100
5839	5839	P2194	112.072	142.367	>100
5840	5840	P2194	98.306	145.752	>100
5841	5841	P2194	89.167	129.781	>100
5843	5843	P2194	115.179	135.542	>100
5845	5845	P2194	71.523	88.53	>100
5847	5847	P2194	100.417	161.098	>100
5848	5848	P2194	106.509	113.864	>100
5849	5849	P2194	104.92	147.731	>100

### Sheet: Table S2
affy_id	Reef	baumslab_databaseid	Distance Along the Branch	tip or branch
a550962-4381376-121220-857_O17.CEL	BlueBay	16435	Tag 8	tip
a550962-4381376-121220-857_M11.CEL	BlueBay	16436	Tumor 190	branch
a550962-4381376-121220-857_O11.CEL	BlueBay	16437	Tag 305	base
a550962-4381376-121220-857_A13.CEL	BlueBay	16438	10 cm down trajsect	branch
a550962-4381376-121220-857_C13.CEL	BlueBay	16439	40 cm down transect	branch
a550962-4381376-121220-857_E13.CEL	BlueBay	16444	160 cm down transect	branch
a550962-4381376-121220-857_G13.CEL	BlueBay	16445	5 cm down transect	brnch
a550962-4381376-121220-857_I13.CEL	BlueBay	16475	185 cm down transect	branch
a550962-4381376-121220-857_K13.CEL	BlueBay	16476	tumor 187	branch
a550962-4381376-121220-857_M13.CEL	BlueBay	16477	tumor 180	branch
a550962-4381376-121220-857_O13.CEL	BlueBay	16478	120 cm down transect	branch
a550962-4381376-121220-857_A15.CEL	BlueBay	16479	100 cm down	branch
a550962-4381376-121220-857_C15.CEL	BlueBay	16480	95 cm down	branch
a550962-4381376-121220-857_E15.CEL	BlueBay	16481	tag 249	tip
a550962-4381376-121220-857_G15.CEL	BlueBay	16482	tag 303	tip
a550962-4381376-121220-857_I15.CEL	BlueBay	16483	tag 249	tip
a550962-4381376-121220-857_K15.CEL	BlueBay	16484	tag 22	tip
a550962-4381376-121220-857_M15.CEL	BlueBay	16485	140cm on transect	branch
a550962-4381376-121220-857_O15.CEL	BlueBay	16486	120 cm down transect	branch
a550962-4381376-121220-857_A17.CEL	BlueBay	16487	tag 11	tip
a550962-4381376-121220-857_C17.CEL	BlueBay	16488	tag 90	tip
a550962-4381376-121220-857_E17.CEL	BlueBay	16489	tag 2	tip
a550962-4381376-121220-857_G17.CEL	BlueBay	16490	80 cm down transect	branch
a550962-4381376-121220-857_I17.CEL	BlueBay	16490	tag 18	tip
a550962-4381376-121220-857_K17.CEL	BlueBay	16491	tag 302	tip
a550962-4381376-121220-857_M17.CEL	BlueBay	16492	123 cm down transect	branch
a550962-4381376-121220-857_A19.CEL	BlueBay	16495	tag 25	tip
a550962-4381376-121220-857_C19.CEL	BlueBay	16496	tag 309	tip

### Sheet: Table S3 
Age_Class	Sharing_Class	Minimum Allele Frequency	Maximum Allele Frequency	Median Allele Frequency
6	Private	0.0085	0.394	0.063
8	Private	0.0061	0.43	0.048
10	Private	0.011	0.43	0.064
>100	Private	0.0032	0.484	0.051
6	Two	0.015	0.437	0.1225
8	Two	0.00083	0.46	0.059
10	Two	0.02	0.478	0.099
>100	Two	0.0032	0.496	0.053
6	Three&Four	0.016	0.402	0.229
8	Three&Four	0.015	0.414	0.066
10	Three&Four	0.048	0.263	0.093
>100	Three&Four	NA	NA	NA

### Sheet: Table S4
Tumor	total mutations	filelist.i.	Effective_Bases	mut_rate	Age	mut_rate/year
132_3	410	pileup_132_3.txt	272439952	1.5e-06	6	2.51e-07
132_4	389	pileup_132_4.txt	272666277	1.43e-06	6	2.38e-07
132_5	321	pileup_132_5.txt	272367906	1.18e-06	6	1.96e-07
145_1	600	pileup_145_1.txt	272372468	2.2e-06	6	3.67e-07
145_2	524	pileup_145_2.txt	272486791	1.92e-06	6	3.21e-07
145_3	565	pileup_145_3.txt	272249181	2.08e-06	6	3.46e-07
145_4	333	pileup_145_4.txt	272346498	1.22e-06	6	2.04e-07
145_5	418	pileup_145_5.txt	272372468	1.53e-06	6	2.56e-07
148_1	480	pileup_148_1.txt	272298242	1.76e-06	6	2.94e-07
148_2	558	pileup_148_2.txt	272305570	2.05e-06	6	3.42e-07
148_3	444	pileup_148_3.txt	272681692	1.63e-06	6	2.71e-07
148_4	504	pileup_148_4.txt	272572050	1.85e-06	6	3.08e-07
148_5	429	pileup_148_5.txt	272522292	1.57e-06	6	2.62e-07
15_1	414	pileup_15_1.txt	272351946	1.52e-06	10	1.52e-07
15_3	267	pileup_15_3.txt	272421854	9.8e-07	10	9.8e-08
15_4	192	pileup_15_4.txt	272473004	7.05e-07	10	7.05e-08
16621	1424	pileup_16621.txt	276287842	5.15e-06	8	6.44e-07
16622	1780	pileup_16622.txt	275631267	6.46e-06	8	8.07e-07
16624	788	pileup_16624.txt	275848987	2.86e-06	8	3.57e-07
16625	95	pileup_16625.txt	274421194	3.46e-07	8	4.33e-08
16627	2060	pileup_16627.txt	276050884	7.46e-06	8	9.33e-07
16628	798	pileup_16628.txt	275801880	2.89e-06	8	3.62e-07
16630	711	pileup_16630.txt	275674698	2.58e-06	8	3.22e-07
16631	852	pileup_16631.txt	275712096	3.09e-06	8	3.86e-07
18_1	401	pileup_18_1.txt	272542362	1.47e-06	10	1.47e-07
18_2	338	pileup_18_2.txt	272528648	1.24e-06	10	1.24e-07
18_4	258	pileup_18_4.txt	272362872	9.47e-07	10	9.47e-08
18_5	496	pileup_18_5.txt	272619738	1.82e-06	10	1.82e-07
37_1	261	pileup_37_1.txt	272725658	9.57e-07	10	9.57e-08
37_2	392	pileup_37_2.txt	272766682	1.44e-06	10	1.44e-07
37_3	536	pileup_37_3.txt	272707130	1.97e-06	10	1.97e-07
37_4	384	pileup_37_4.txt	272880886	1.41e-06	10	1.41e-07
5838	4916	pileup_5838.txt	276120872	1.78e-05	>100
5839	5297	pileup_5839.txt	276176068	1.92e-05	>100
5840	4920	pileup_5840.txt	276016819	1.78e-05	>100
5841	4363	pileup_5841.txt	275977702	1.58e-05	>100
5843	6022	pileup_5843.txt	275697409	2.18e-05	>100
5845	4647	pileup_5845.txt	275319819	1.69e-05	>100
5847	5975	pileup_5847.txt	275907173	2.17e-05	>100
5848	5846	pileup_5848.txt	275429223	2.12e-05	>100
5849	5663	pileup_5849.txt	275723024	2.05e-05	>100

### Sheet: Table S5
Tumor	Total_Genic_Mutations	Total_Unique_Mutations	propgen	Age
132_2	4	391	0.0102302	6
132_3	2	410	0.00487805	6
132_4	2	389	0.00514139	6
132_5	3	321	0.00934579	6
145_1	1	600	0.00166667	6
145_2	2	524	0.00381679	6
145_3	1	565	0.00176991	6
148_1	3	480	0.00625	6
148_2	1	558	0.00179212	6
148_3	7	444	0.0157658	6
148_5	2	429	0.00466201	6
16621	10	1424	0.00702247	8
16622	13	1780	0.00730337	8
16624	13	788	0.0164975	8
16625	1	95	0.0105263	8
16627	10	2060	0.00485437	8
16628	14	798	0.0175439	8
16630	19	711	0.0267229	8
16631	11	852	0.0129108	8
15_1	2	414	0.00483092	10
15_4	2	192	0.0104167	10
18_1	3	401	0.0074813	10
18_2	3	338	0.00887574	10
37_1	1	261	0.00383142	10
37_2	2	392	0.00510204	10
37_3	5	536	0.00932836	10
37_4	4	384	0.0104167	10
5838	21	4916	0.00427177	10
5839	17	5297	0.00320936	>100
5840	22	4920	0.00447155	>100
5841	16	4363	0.0036672	>100
5843	25	6022	0.00415145	>100
5845	22	4647	0.00473424	>100
5847	21	5975	0.00351464	>100
5848	21	5846	0.0035922	>100
5849	22	5663	0.00388487	>100
